# Indisulam synergizes with palbociclib to induce senescence through inhibition of CDK2 kinase activity

**DOI:** 10.1101/2021.10.18.464788

**Authors:** Ziva Pogacar, Jackie L. Johnson, Lenno Krenning, Giulia De Conti, Cor Lieftink, Arno Velds, Leyma Wardak, Fleur Jochems, Kelvin Groot, Arnout Schepers, Liqin Wang, Ji-Ying Song, Marieke van de Ven, Olaf van Tellingen, Rene H. Medema, Roderick L. Beijersbergen, Rene Bernards, Rodrigo Leite de Oliveira

**Author notes:** Correspondence to René Bernards and Rodrigo Leite de Oliveira.

## Abstract

Inducing senescence in cancer cells is emerging as a new therapeutic strategy. In order to find ways to enhance senescence induction by palbociclib, a CDK4/6 inhibitor approved for treatment of metastatic breast cancer, we performed functional genetic screens in palbociclib-resistant cells. Using this approach, we found that loss of *CDK2* results in strong senescence induction in palbociclib-treated cells. Treatment with the CDK2 inhibitor indisulam, which phenocopies genetic CDK2 inactivation, led to sustained senescence induction when combined with palbociclib in various cell lines and lung cancer xenografts. Treating cells with indisulam led to downregulation of cyclin H, which prevented CDK2 activation. Combined treatment with palbociclib and indisulam induced a senescence program and sensitized cells to senolytic therapy. Our data indicate that inhibition of CDK2 through indisulam treatment can enhance senescence induction by CDK4/6 inhibition.
