## Supplemental Table 1 for "Indisulam synergizes with palbociclib to induce senescence through inhibition of CDK2 kinase activity"

### Sheet: Sheet1
Casella_UP	PURCELL_SENESCENCE_UP	HERNANDEZ_SENESCENCE_UP	HERNANDEZ_SASP	FRIDMAN_SENESCENCE_UP
TMEM159	APOL1	GDNF	ICAM1	ALDH1A3
CHPF2	APOL3	PLK3	LEP	C9orf3
SLC9A7	ATF3	SLC16A3	IL1A	CCND1
PLOD1	BATF2	TSPAN13	IL1B	CD44
FAM234B	BIRC3	CCND1	CXCL8	CDKN1A
DHRS7	C3	P4HA2	IGFBP2	CDKN1C
SRPX	C9ORF47	SLC10A3	IL6	CDKN2A
SRPX2	CD163L1	ZBTB7A	IL11	CDKN2B
TNFSF13B	CD82	SCOC	CSF2	CDKN2D
PDLIM1	CLDN1	UFM1	PLAUR	CITED2
ELMOD1	COL17A1	B4GALT7	VEGFA	CLTB
CCND3	CTSS	ACADVL	CXCL1	COL1A2
TMEM30A	CXCL2	POFUT2	IGFBP4	CREG1
STAT1	CYP1A1	TAF13	IGFBP7	CRYAB
RND3	DUSP6	NOL3	FGF2	CTGF
TMEM59	ESPST12	ADPGK	FGF7	CXCL14
SARAF	GBP4	DDA1	IGFBP6	CYP1B1
SLCO2B1	GCA	ZNHIT1	MMP1	EIF2S2
ARRDC4	GMPR	CHMP5	MMP3	ESM1
PAM	GNG11	TOLLIP	MMP10	F3
WDR78	HERC5	KLC1	PGF	FILIP1L
WDR63	ICAM1	TMEM87B	CCL2	FN1
NCSTN	IDO1	BCL2L2	CCL5	GSN
SLC16A14	IFI27	SUSD6	CXCL5	GUK1
GPR155	IFI30	DYNLT3	TIMP2	HBS1L
CLDN1	IL1A	RAI14	TNFRSF10C	HPS5
JCAD	IL1B	GBE1	CCL20	HSPA2
BLCAP	IL1RN	FAM214B	AXL	HTATIP2
FILIP1L	IL32	PDLIM4		IFI16
TAP1	ISG20	DGKA		IFNG
TNFRSF10C	ITG53	PLXNA3		IGFBP1
SAMD9L	LCP1	MTCYB		IGFBP2
SMCO3	LGALS9			IGFBP3
POFUT2	MLKL			IGFBP4
KIAA1671	MMP12			IGFBP5
LRP10	MYD88			IGFBP6
DIO2	OASL			IGFBP7
MAP4K3-DT	PLAU			IGSF3
LINC02154	PMAIP1			ING1
TM4SF1-AS1	RSPO3			IRF5
PTCHD4	RTP4			IRF7
H2AJ	TNFAIP3			ISG15
PURPL	TNFAIP6			MAP1LC3B
	TNFRSF18			MAP2K3
				MDM2
				MMP1
				NDN
				NME2
				NRG1
				OPTN
				PEA15
				RAB13
				RAB31
				RAB5B
				RABGGTA
				RAC1
				RBL2
				RGL2
				RHOB
				RRAS
				S100A11
				SERPINB2
				SERPINE1
				SMPD1
				SMURF2
				SOD1
				SPARC
				STAT1
				TES
				TFAP2A
				TGFB1I1
				THBS1
				TNFAIP2
				TNFAIP3
				TP53
				TSPYL5
				VIM
